# Single-locus chromatin memory enables flexible spatial fate specification in the *Drosophila* visual system

**DOI:** 10.64898/2026.08.09.743789

**Authors:** Yen-Chung Chen, Sophia Lera Nielsen, Ben Jiwon Choi, Asif Bakshi, Rose Coyne, Mehmet Neset Özel, Claude Desplan

## Abstract

Spatial patterning generates neuronal diversity by compartmentalizing progenitors into domains with distinct molecular identities. However, these patterning cues are often transient in neurogenic domains, raising the question of how spatial information can be preserved and how rigidly it constrains neuronal fates. Here we show that a single-locus chromatin memory in the medulla of the *Drosophila* optic lobe faithfully preserves spatial identity while conferring the flexibility for specific neuronal fates to bypass spatial restriction. Medulla progenitors are partitioned into three spatial domains marked by Vsx1, Optix and Bifid. Domain-resolved single-cell multiome profiling reveals that progenies from different neuroepithelial domains are nearly indistinguishable for both transcriptome and chromatin accessibility, although persistent domain-specific accessibility in Vsx and Bi progenies is restricted to a single corresponding spatial-factor locus, *Vsx1*/2 or *Bifid*, respectively. These same factors are absent when neuroepithelial cells are converted to neural stem cells, but they are re-expressed in postmitotic neurons to execute domain-specific fates. Because this bookmarking is so restricted, specific classes of neurons can bypass spatial restriction by overriding only this single-locus chromatin state, adopting equivalent fates regardless of spatial origin. Other neurons ignore domain boundaries by expressing *Vsx1/2* through a program independent of their domain of origin. PRC2-mediated silencing restricts *Vsx1* re-expression to its home domain, while temporal identity and Notch signaling in newborn neurons determine which neurons engage or bypass the spatial program. Thus, single-locus chromatin memory preserves spatial information without making it an obligatory determinant of every neuronal fate.
