## Supplementary Table 4 for "Single-locus chromatin memory enables flexible spatial fate specification in the *Drosophila* visual system"

### Sheet: Lines
Genotype	Source
Canton S	BDSC_64349
w; pxb-T2A-Gal4[MI05058]/TM6C, Sb, Tb	Courgeon et al. 2019
UAS-nls::sfGFP::PEST-2A-B2ase	This study
w; UAS-Stinger; pxb-T2A-Gal4[MI05058]/TM6C, Sb, Tb	UAS-Stinger from BDSC_90920
w; (UAS-Stinger; Dpp-Gal4)/SM6a:TM6B, Tb, actGFP	Dpp-Gal4 from BDSC_1553, UAS-Stinger from BDSC_90920
w; (Optix[NP2631]-Gal4; UAS-Stinger)/SM6a:TM6B, Tb, actGFP	Optix[NP2631]-Gal4 from DGGR_104266, UAS-Stinger from BDSC_84278
elav[C155]-Gal4; tub-Gal80[ts]; tub-Gal80[ts]	elav[C155] from BDSC_458, tub-Gal80[ts] on the second chromosome from BDSC_7019, tub-Gal80[ts] from BDSC_7017
y, sc, v, sev; ; UAS-mCherry RNAi	BDSC_35785
y, sc, v, sev; ; UAS-Vsx1 RNAi[HMC03085]	BDSC_50684
UAS-Vsx2 RNAi[KK109302]	Flybase_FBst0476625
w; (UAS-Vsx2 RNAi[KK109302]; UAS-Vsx1 RNAi[HMC03085])/SM6a:TM6B, Tb, actGFP	UAS-Vsx1 RNAi from BDSC_50684, UAS-Vsx2 RNAi from Flybase_FBst0476625
w; ; hsFlp::PEST, act>STOP>Cas9-2A-myrTomato/TM6C, Sb, Tb	This study
w; ; U6-Bi sgRNA	This study
w; ; UAS-Vsx1[CDS]::FLAG/TM6B, Tb, hsCre	This study
w; ; UAS-Bi[CDS]::FLAG/TM6B, Tb, hsCre	This study
y, sc, v, sev; ; UAS-E(z) RNAi[HMS00066]	BDSC_33659
yw, hsFlp, UAS-CD8::GFP; FRT40A, tub-Gal80; tub-Gal4	Li et al. 2013
w; (FRT40A, Su(H)[del47]; +)/SM6a:TM6B, Tb, actGFP	Li et al. 2013
w;; Vsx-Frag-1-Gal4/TM3, Sb	This study
w;; Vsx-Frag-2-Gal4&lexA/TM3, Sb	This study
w;; Vsx-Frag-3-Gal4/TM3, Sb	This study

### Sheet: Figure index
Figure	Genotype
1E	w; ; Vsx-Frag-2-Gal4 / UAS-nls::sfGFP::PEST-2A-B2ase
1F	Canton S
1G	Canton S
2A	w; ; pxb-T2A-Gal4/UAS-Stinger
2A'	w; Optix-Gal4/+; UAS-Stinger/+
2A''	w; ; Dpp-Gal4/UAS-Stinger
3A-C	elav[C155]-Gal4; tub-Gal80[ts]/+; tub-Gal80[ts]/UAS-mCherry RNAi[BDSC35785], elav[C155]-Gal4; tub-Gal80[ts]/UAS-Vsx2 RNAi[KK109302]; tub-Gal80[ts]/UAS-Vsx1 RNAi [HMC03085]
3D-F	elav[C155]-Gal4; tub-Gal80[ts]/+; tub-Gal80[ts]/UAS-mCherry RNAi[BDSC35785], elav[C155]-Gal4; tub-Gal80[ts]/UAS-Vsx2 RNAi[KK109302]; tub-Gal80[ts]/UAS-Vsx1 RNAi [HMC03085]
3G-I	w; ; hsFlp::PEST, act>STOP>Cas9-2A-myrTomato/U6-Bi sgRNA
3J-L	elav[C155]-Gal4; tub-Gal80[ts]/+; tub-Gal80[ts]/UAS-LacZ, elav[C155]-Gal4; tub-Gal80[ts]/+; tub-Gal80[ts]/UAS-Vsx1[CDS]::FLAG
3M-O	elav[C155]-Gal4; tub-Gal80[ts]/+; tub-Gal80[ts]/UAS-LacZ, elav[C155]-Gal4; tub-Gal80[ts]/+; tub-Gal80[ts]/UAS-Vsx1[CDS]::FLAG
3P-R	elav[C155]-Gal4; tub-Gal80[ts]/+; tub-Gal80[ts]/UAS-LacZ, elav[C155]-Gal4; tub-Gal80[ts]/+; tub-Gal80[ts]/UAS-Bi[CDS]::FLAG
4A-C	elav[C155]-Gal4; tub-Gal80[ts]/+; tub-Gal80[ts]/UAS-mCherry RNAi[BDSC35785], elav[C155]-Gal4; tub-Gal80[ts]/+; tub-Gal80[ts]/UAS-E(z) RNAi[HMS00066]
4D-F	elav[C155]-Gal4; tub-Gal80[ts]/+; tub-Gal80[ts]/UAS-mCherry RNAi[BDSC35785], elav[C155]-Gal4; tub-Gal80[ts]/+; tub-Gal80[ts]/UAS-E(z) RNAi[HMS00066]
4G-I	elav[C155]-Gal4; tub-Gal80[ts]/+; tub-Gal80[ts]/UAS-mCherry RNAi[BDSC35785], elav[C155]-Gal4; tub-Gal80[ts]/+; tub-Gal80[ts]/UAS-E(z) RNAi[HMS00066]
4J-L	elav[C155]-Gal4; tub-Gal80[ts]/+; tub-Gal80[ts]/UAS-mCherry RNAi[BDSC35785], elav[C155]-Gal4; tub-Gal80[ts]/+; tub-Gal80[ts]/UAS-E(z) RNAi[HMS00066]
5A	Canton S
5B	Canton S
5D	yw, hsFlp, UAS-CD8::GFP; FRT40A, tub-Gal80/FRT40A; tub-Gal4/+
5E	yw, hsFlp, UAS-CD8::GFP; FRT40A, tub-Gal80/FRT40A, Su(H)[del47]; tub-Gal4/+
Sup 1G-H	Canton S
Sup 2D	elav[C155]-Gal4; tub-Gal80[ts]/UAS-Vsx2 RNAi[KK109302]; tub-Gal80[ts]/+
Sup 2C	elav[C155]-Gal4; tub-Gal80[ts]/+; tub-Gal80[ts]/UAS-Vsx1 RNAi [HMC03085]
Sup 2B	elav[C155]-Gal4; tub-Gal80[ts]/+; tub-Gal80[ts]/UAS-mCherry RNAi[BDSC35785]
Sup 2G-J	w; ; hsFlp::PEST, act>STOP>Cas9-2A-myrTomato/+, w; ; hsFlp::PEST, act>STOP>Cas9-2A-myrTomato/U6-Bi sgRNA
Sup 3J-K	w; ; Vsx-Frag-1-Gal4 / UAS-nls::sfGFP::PEST-2A-B2ase
Sup 3L-M	w; ; Vsx-Frag-1-Gal4 / UAS-nls::sfGFP::PEST-2A-B2ase
Sup 3N	w; ; Vsx-Frag-2-Gal4 / UAS-nls::sfGFP::PEST-2A-B2ase
Sup 3O	w; ; Vsx-Frag-3-Gal4 / UAS-nls::sfGFP::PEST-2A-B2ase
Sup 4B	elav[C155]-Gal4; tub-Gal80[ts]/+; tub-Gal80[ts]/UAS-mCherry RNAi[BDSC35785]
Sup 4G-H	yw, hsFlp, UAS-CD8::GFP; FRT40A, tub-Gal80/FRT40A; tub-Gal4/+, yw, hsFlp, UAS-CD8::GFP; FRT40A, tub-Gal80/FRT40A, Su(H)[del47]; tub-Gal4/+
SupI-J	w/y, v, sc, sev; ; UAS-mCherry RNAi[BDSC35785]/pxb-T2A-Gal4, w/y, v, sc, sev; ; UAS-Vsx1 RNAi[HMC03085]/pxb-T2A-Gal4
