## Supplementary Table 5 for "Single-locus chromatin memory enables flexible spatial fate specification in the *Drosophila* visual system"

### Sheet: Sheet1
Anti-Vsx1	Guinea pig	1:500	Erclik et al. 2017; a kind gift from Howard Lipshitz)
Anti-Bi	Rabbit	1:50	Genscript/This study
Anti-Grh	Rat	1:500	A kind gift from Stephan Thor
Anti-Dpn	Guinea pig	1:250	Li et al. (2013)
Anti-Ase	Rabbit	1:50	Genscript/This study
Anti-GFP	Sheep	1:500	4745-1051, Biorad
Anti-Run	Guinea pig	1:500	Konstantinides et al. 2022
Anti-Ct	Mouse	1:10	2B10, Developmental Studies Hybridoma Bank deposited by Rubin, G.M.
Anti-Toy	Rat	1:50	Genscript/This study
Anti-Vvl	Guinea pig	1:250	Ozel et al. 2020
Anti-Bsh	Rabbit	1:500	Ozel et al. 2020
Anti-TfAP2	Rat	1:200	Genscript/This study
Anti-Ap	Rabbit	1:500	A kind gift from Martin Muller
Anti-RFP	Chicken	1:500	600-901-379, ThermoFisher
