## Appendix 2 for "Single-locus chromatin memory enables flexible spatial fate specification in the *Drosophila* visual system"

### Sheet: Gal4
Gene	Amplifier	Probe Sequence
Gal4	B1	GAGGAGGGCAGCAAACGGaaTATATACATCATCCATTGTAGTGGT
Gal4	B1	GGGTATCTTCATCATCGAATAGATAtaGAAGAGTCTTCCTTTACG
Gal4	B1	GAGGAGGGCAGCAAACGGaaGTTATACGCAGTTTGGTCCGTCCAA
Gal4	B1	AAACATCCCTGTAGTGATTCCAAACtaGAAGAGTCTTCCTTTACG
Gal4	B1	GAGGAGGGCAGCAAACGGaaGAAGTTATCATGAACGTTAGAGGAG
Gal4	B1	TTTACTAGCCGTGATTTCATTATTCtaGAAGAGTCTTCCTTTACG
Gal4	B1	GAGGAGGGCAGCAAACGGaaGTTTGAGTTGTTATGAGGTTCGGAC
Gal4	B1	ATTGGTTGTGAAAGCGCTTGAGAATtaGAAGAGTCTTCCTTTACG
Gal4	B1	GAGGAGGGCAGCAAACGGaaATGAGCTATCAGCAATATTCCCACT
Gal4	B1	TGCTACTGTTAGTGAAAGTGAAGGAtaGAAGAGTCTTCCTTTACG
Gal4	B1	GAGGAGGGCAGCAAACGGaaGTGCTTCTTGGTATTGTCACTGGAG
Gal4	B1	AAAGGCGTGACTGAGCGATGCGAAGtaGAAGAGTCTTCCTTTACG
Gal4	B1	GAGGAGGGCAGCAAACGGaaGCTTGACTAGATCACTGAAACTTGC
Gal4	B1	TACGAGAGGGTGGACGGTTAGATAAtaGAAGAGTCTTCCTTTACG
Gal4	B1	GAGGAGGGCAGCAAACGGaaTACTGAGCCAGGAGAAACATATTTA
Gal4	B1	TGATTTCAATGGCACAGGTGAAGGCtaGAAGAGTCTTCCTTTACG
Gal4	B1	GAGGAGGGCAGCAAACGGaaCGATAGTTGCAGAACCGACAATATT
Gal4	B1	TTTCCTCCGGAAGAGTAGGGTATTGtaGAAGAGTCTTCCTTTACG
Gal4	B1	GAGGAGGGCAGCAAACGGaaACTGATATGCGGTAATGGGATTGCA
Gal4	B1	AATGGCGCTACCATTACTATTGTTAtaGAAGAGTCTTCCTTTACG
Gal4	B1	GAGGAGGGCAGCAAACGGaaTGTTGTAATAATTGTGCGGTCTCGT
Gal4	B1	TTTAATAGCATCAGAACAGTGTTAAtaGAAGAGTCTTCCTTTACG
Gal4	B1	GAGGAGGGCAGCAAACGGaaGGTACTAGGACTGCATTGAACAAGT
Gal4	B1	TTTGAGTTTGAGAGTAGAGTCTTTAtaGAAGAGTCTTCCTTTACG
Gal4	B1	GAGGAGGGCAGCAAACGGaaTACTTACAGACATAACAGTTCTTTG
Gal4	B1	GGGTGACATTATGATTGTCCATATAtaGAAGAGTCTTCCTTTACG
Gal4	B1	GAGGAGGGCAGCAAACGGaaTTTAACTTCATAACTTTGATGATCA
Gal4	B1	TGCATCGCTTAACATGATGGAGCATtaGAAGAGTCTTCCTTTACG
Gal4	B1	GAGGAGGGCAGCAAACGGaaGACAACTGTTTCCACTTCAGTTCGA
Gal4	B1	AAATCTCTTAATACATAAATGATAAtaGAAGAGTCTTCCTTTACG
Gal4	B1	GAGGAGGGCAGCAAACGGaaTCAACAAATTGGTTAGAGCGGTGGT
Gal4	B1	TTGTAAAGGATAGCCAAGGGTGTTCtaGAAGAGTCTTCCTTTACG
Gal4	B1	GAGGAGGGCAGCAAACGGaaCTCAATCTCATTACAAATCATCAAG
Gal4	B1	AAACTTTGGTGCCTGTCTCGAAACCtaGAAGAGTCTTCCTTTACG
Gal4	B1	GAGGAGGGCAGCAAACGGaaTGATGCCATGATATATGGTGGGACC
Gal4	B1	AAACTTGTAAGAGCCTTGCTGTTTCtaGAAGAGTCTTCCTTTACG
Gal4	B1	GAGGAGGGCAGCAAACGGaaAGAAGGGAAGGAGATTGTATTCTGA
Gal4	B1	TGTGGTACGCTGCACATCGTCGACAtaGAAGAGTCTTCCTTTACG
Gal4	B1	GAGGAGGGCAGCAAACGGaaGACAATTGGATCTCCCAAGAGTAGA
Gal4	B1	AGCTGGATGGATCGACCATAAAGCAtaGAAGAGTCTTCCTTTACG
Gal4	B1	GAGGAGGGCAGCAAACGGaaGAATGCTGCTATCACTGAAGGACGA
Gal4	B1	ACCACCAAATTCGGCGTCTTTGTTCtaGAAGAGTCTTCCTTTACG
Gal4	B1	GAGGAGGGCAGCAAACGGaaCAGAAGATGTAGGGCTGTCACCAAA
Gal4	B1	TTTCTGCCTCCACTGTGTATATCGCtaGAAGAGTCTTCCTTTACG
Gal4	B1	GAGGAGGGCAGCAAACGGaaCGATTTCAATCTGGTTATTATACAA
Gal4	B1	AAAGGATTTGCCATTGATCCTTCGAtaGAAGAGTCTTCCTTTACG
Gal4	B1	GAGGAGGGCAGCAAACGGaaCGGGATGTTGTGGATCTAGAAGCCA
Gal4	B1	AAATTATTGAGATAACTTTGAAGTAtaGAAGAGTCTTCCTTTACG
Gal4	B1	GAGGAGGGCAGCAAACGGaaGCCTGTTAACGTTAGAGTTCGTGTA
Gal4	B1	TGTATCTATCCGTAATCATGGTCGGtaGAAGAGTCTTCCTTTACG
Gal4	B1	GAGGAGGGCAGCAAACGGaaAATACATAAGAGAGAACCGTCGCCA
Gal4	B1	TTCCGGTTTAAAGCCAATAGATCGAtaGAAGAGTCTTCCTTTACG
Gal4	B1	GAGGAGGGCAGCAAACGGaaGTCATCCTCTTCAGACCAATCAAAT
Gal4	B1	TTTCAGGAAGGGCAAGCCATCCGACtaGAAGAGTCTTCCTTTACG
Gal4	B1	GAGGAGGGCAGCAAACGGaaTGATGAGCTGCCGAGTCAATCGATA
Gal4	B1	AAATCCAACGGAATTGTGGAGTTATtaGAAGAGTCTTCCTTTACG
Gal4	B1	GAGGAGGGCAGCAAACGGaaTCTCTTCCGATGATGATGTCGCACT
Gal4	B1	TCAACTGTCTTTGACCTTTGTTACTtaGAAGAGTCTTCCTTTACG
Gal4	B1	GAGGAGGGCAGCAAACGGaaATCAGTCTCCACTGAAGCCAATCTA
Gal4	B1	TCTATGCTGTCTCAATGTTAGAGGCtaGAAGAGTCTTCCTTTACG
Gal4	B1	GAGGAGGGCAGCAAACGGaaTGTACAAATAATCCTGTTAACAATG
Gal4	B1	GTGACGGCATCTTTATTCACATTATtaGAAGAGTCTTCCTTTACG
Gal4	B1	GAGGAGGGCAGCAAACGGaaTTTCTAGCCTTGATTCCACTTCTGT
Gal4	B1	AAATCAGTAGAAATAGCTGTTCCAGtaGAAGAGTCTTCCTTTACG
Gal4	B1	GAGGAGGGCAGCAAACGGaaGTTCTTCAGACACTTGGCGCACTTC
Gal4	B1	TTTGGGAGAGTAGCGACACTCCCAGtaGAAGAGTCTTCCTTTACG

### Sheet: D
Gene	Amplifier	Probe Sequence
D	B2	CCTCGTAAATCCTCATCAaaCAGGGCACTGTCCATGGAACCATCC
D	B2	CTAATAGAGCACCGGAACCGGTCGCaaATCATCCAGTAAACCGCC
D	B2	CCTCGTAAATCCTCATCAaaGATCCCGGCGAGGAGGTGGACGAGG
D	B2	CCATTTGGCGTGATGGTTCCGGGCGaaATCATCCAGTAAACCGCC
D	B2	CCTCGTAAATCCTCATCAaaGTGCGGCGTACAGCGAAGGTGCCGA
D	B2	GGTAGAGTCCGGCGGCATTGGCGGAaaATCATCCAGTAAACCGCC
D	B2	CCTCGTAAATCCTCATCAaaGCTCAGCGAGGTGGGCGGCAATTGG
D	B2	GCCGGAATAAATGCCCGAGTAGAAGaaATCATCCAGTAAACCGCC
D	B2	CCTCGTAAATCCTCATCAaaGCAATTTCGATAGAGCCAGTGGGTC
D	B2	CCGCCGCCGCCGCTGCCTGGGATTGaaATCATCCAGTAAACCGCC
D	B2	CCTCGTAAATCCTCATCAaaCTGATCCAGATGGTGTGAGGGTGCA
D	B2	TCCACCGAAGTACGGCACTGGATAAaaATCATCCAGTAAACCGCC
D	B2	CCTCGTAAATCCTCATCAaaTAGCCTCCGGCTCCAGCTCCCGGTC
D	B2	TATGGCGGTAGTTGATGGAATGGATaaATCATCCAGTAAACCGCC
D	B2	CCTCGTAAATCCTCATCAaaCGGCCTGCATCTGCAGTCCACCCTG
D	B2	CTCCCAACTTCTGTTGACCCATGCCaaATCATCCAGTAAACCGCC
D	B2	CCTCGTAAATCCTCATCAaaGCGGCGTGGCCGGTACTTGTAGTCC
D	B2	TCCAGCGGTCAGTGGGTTCTTGGGCaaATCATCCAGTAAACCGCC
D	B2	CCTCGTAAATCCTCATCAaaCGGCACCCAGGCGCTTGGAGATCTC
D	B2	TCTCCGACTCGGCCAGCAACTTCCAaaATCATCCAGTAAACCGCC
D	B2	CCTCGTAAATCCTCATCAaaTGCAGGCGGGACCAGACCATGAACG
D	B2	GGGTTATCCTTGGCGATCTGACGACaaATCATCCAGTAAACCGCC
D	B2	CCTCGTAAATCCTCATCAaaGTCCCGGCGATGTGGCCAAACTGTG
D	B2	TCATTGGACGCTTGATGTGACCCTCaaATCATCCAGTAAACCGCC
D	B2	CCTCGTAAATCCTCATCAaaGTTGAGACCACTGCCATTGCTGCCC
D	B2	GCCGGCGGACTGGTGACCCGAACTGaaATCATCCAGTAAACCGCC
D	B2	CCTCGTAAATCCTCATCAaaGATCCGATGGAACTGTTGGGCGACA
D	B2	CTGCTCTGGCTACCCAGACTGCCGGaaATCATCCAGTAAACCGCC
D	B2	CCTCGTAAATCCTCATCAaaCCATGCCCGAGGATCCGTTCACACC
D	B2	GGGTCATGTGACTGGACATGTGGTGaaATCATCCAGTAAACCGCC
D	B2	CCTCGTAAATCCTCATCAaaCATGGCTGCCAGGCTTTGGGAGTAG
D	B2	GCCGGCGGGTCCATTGGGCGATCCGaaATCATCCAGTAAACCGCC
D	B2	CCTCGTAAATCCTCATCAaaCCGGGACTCAGCTGGAGCTGACTTT
D	B2	AGCACACGCTTGATATCCATGTCCAaaATCATCCAGTAAACCGCC
D	B2	CCTCGTAAATCCTCATCAaaGACCCAAATGGAAACCGTAATTGGG
D	B2	GTGCGTAGTCCTCCAAGCCTTGGGCaaATCATCCAGTAAACCGCC

### Sheet: Kn
Gene	Amplifier	Probe Sequence
Kn	B3	GTCCCTGCCTCTATATCTttGCTATAGCCCTGTGTATTGCAGGTG
Kn	B3	TTATTTGGTTGACGTCACCAGTTGGttCCACTCAACTTTAACCCG
Kn	B3	GTCCCTGCCTCTATATCTttCTGACCCTTGACGTGGAATTGAAGA
Kn	B3	AGGGCGAAGGGATTGAAGCTCAGGCttCCACTCAACTTTAACCCG
Kn	B3	GTCCCTGCCTCTATATCTttTGTTGGGTGCAGGTGCATAGCCATT
Kn	B3	TGCCGGGCGACGAGGAGAGTGTGCCttCCACTCAACTTTAACCCG
Kn	B3	GTCCCTGCCTCTATATCTttCGTGGCACCGTAGGATCCTCCCGAG
Kn	B3	CGTGGCTGCCACCGCTGCACTGGCCttCCACTCAACTTTAACCCG
Kn	B3	GTCCCTGCCTCTATATCTttCCACCACGTGGACTCACGCTGCTCG
Kn	B3	TGCGGCGTGGAGGCGCTGCTGCAGTttCCACTCAACTTTAACCCG
Kn	B3	GTCCCTGCCTCTATATCTttACTGGCCGGAGCCATCCTGGACACT
Kn	B3	GCGCCCGTTGGTAATCGTCCTCGGTttCCACTCAACTTTAACCCG
Kn	B3	GTCCCTGCCTCTATATCTttGCCCGTCGAGCCGCCCGGAGATCTG
Kn	B3	CGCCAGTTGACCGGCATAGGAATTGttCCACTCAACTTTAACCCG
Kn	B3	GTCCCTGCCTCTATATCTttGCAGCCCTCTTGAGGATTATCTCTT
Kn	B3	ATGGAGTACAGCGCCTCGACCAGATttCCACTCAACTTTAACCCG
Kn	B3	GTCCCTGCCTCTATATCTttACCGTAGTCGATTGTGGGTTCGTTG
Kn	B3	GGGAATGAGCTTCTGCAGGCGCTGGttCCACTCAACTTTAACCCG
Kn	B3	GTCCCTGCCTCTATATCTttGATCCCTTGCAGAACTGTTTGCTCT
Kn	B3	GCTGAGACATAGACGAAGCGACCGGttCCACTCAACTTTAACCCG
Kn	B3	GTCCCTGCCTCTATATCTttTAATTAGCTCGCTCCAGACCAGCAT
Kn	B3	GGGTCTGCACCCGGATCGCATGCGAttCCACTCAACTTTAACCCG
Kn	B3	GTCCCTGCCTCTATATCTttGAAGTTGTCGCCCACTATGATCACG
Kn	B3	GCCGAACACAACCTGCAGGCCATCGttCCACTCAACTTTAACCCG
Kn	B3	GTCCCTGCCTCTATATCTttGGCGAGATCGCCTTGATGCAGGGCG
Kn	B3	GCGCCACCGGTTGTCCAGCCTTCGCttCCACTCAACTTTAACCCG
Kn	B3	GTCCCTGCCTCTATATCTttTTGCCTGTACCTTCCGTGGTGTCCA
Kn	B3	GGGTGACCGGAAATGGACAGGGATGttCCACTCAACTTTAACCCG
Kn	B3	GTCCCTGCCTCTATATCTttTGTTATGCACGAACATGTTGTCGGA
Kn	B3	GCTTGGCCCTCCGTCCGTGCTTCGAttCCACTCAACTTTAACCCG
Kn	B3	GTCCCTGCCTCTATATCTttCTGCGTAGAAATTACCACCTGAAAT
Kn	B3	GGCCAATAGTGGTCCATCCACGGCCttCCACTCAACTTTAACCCG
Kn	B3	GTCCCTGCCTCTATATCTttGGAAGAAGCGATCAATAATGACGGG
Kn	B3	TTTGATTGCATTTCAAGAAGAATTTttCCACTCAACTTTAACCCG
Kn	B3	GTCCCTGCCTCTATATCTttGCTCTTCTTATCACAGCAGCGGCTG
Kn	B3	CGATGGCGTCTCGTTGCGGTTACCAttCCACTCAACTTTAACCCG
Kn	B3	GTCCCTGCCTCTATATCTttCACATCTCGGGATTCTTGTCCTGAC
Kn	B3	ATCACCTCGTGCGTTAGGAGCACTCttCCACTCAACTTTAACCCG
Kn	B3	GTCCCTGCCTCTATATCTttTTGCGTAGAGTAACTGCAGCCGGTA
Kn	B3	AAATGTCCTGCTCCTGGCGAGCTCCttCCACTCAACTTTAACCCG
Kn	B3	GTCCCTGCCTCTATATCTttCGATTCCGAGTCCTTCTCGATGAAT
Kn	B3	GATGCCATTGTTCGTCTTGGTGGCAttCCACTCAACTTTAACCCG
Kn	B3	GTCCCTGCCTCTATATCTttGGTTGTCCAGCCCGATCATATAAGG
Kn	B3	ATGAAAGCCGTCCGCTCGATTTCGAttCCACTCAACTTTAACCCG
Kn	B3	GTCCCTGCCTCTATATCTttAATTGCTCTGGTCAACGACTGGCTG
Kn	B3	TTTCAAAGTGGGCGCGGCCAATGCCttCCACTCAACTTTAACCCG
Kn	B3	GTCCCTGCCTCTATATCTttCTTCAGCGAGGTCATCGGACCGCGC
Kn	B3	GGCCCACCGGCTGCCCAGCGGCTCCttCCACTCAACTTTAACCCG
Kn	B3	GTCCCTGCCTCTATATCTttGGCAGGCCGAACATCAGGCCGCCGG
Kn	B3	TGGTTCATGTCCACAGCGGCGGTGGttCCACTCAACTTTAACCCG
Kn	B3	GTCCCTGCCTCTATATCTttGCTCTTCGGAACGCAGCTTGAAGCC
Kn	B3	GGGAGGCCGAGCTGAAGCCCGGCACttCCACTCAACTTTAACCCG
Kn	B3	GTCCCTGCCTCTATATCTttATGGTGCGAATGCGAGTGCTGGTGG
Kn	B3	GGGATGCGGATGTGGATGCGGATTCttCCACTCAACTTTAACCCG
Kn	B3	GTCCCTGCCTCTATATCTttGTCCACCACTCGGACTCGGACTTGG
Kn	B3	AAATGTCCACCAATTGCAATGCCGCttCCACTCAACTTTAACCCG
Kn	B3	GTCCCTGCCTCTATATCTttTATTCCGGGACAGGCTCCGAGTTGG
Kn	B3	TGGACTCGGATGATTAATGGTTCCGttCCACTCAACTTTAACCCG

### Sheet: Dimm
Gene	Amplifier	Probe Sequence
Dimm	B4	CCTCAACCTACCTCCAACaaTAATAAACAAGCTTAACTCGACACC
Dimm	B4	AAATACGAAATCCTGACTAATCAAAatTCTCACCATATTCGCTTC
Dimm	B4	CCTCAACCTACCTCCAACaaTCAGACGGCAGGACCGCTAGTTAAC
Dimm	B4	GGGCGTCACTTTGTAGACCGTCGTTatTCTCACCATATTCGCTTC
Dimm	B4	CCTCAACCTACCTCCAACaaACATACATACAAAGATACATTGATA
Dimm	B4	TTTGCATGAATGTATAAATTGCGATatTCTCACCATATTCGCTTC
Dimm	B4	CCTCAACCTACCTCCAACaaTCGAATGTTAGCCTTCTTCATGGTT
Dimm	B4	AAACTTGAACCATAACTTTAAGTACatTCTCACCATATTCGCTTC
Dimm	B4	CCTCAACCTACCTCCAACaaCTAAGTTTCGCTAATTATAGGCTTC
Dimm	B4	AAAGTGCACGTGAAATTAAGCTTACatTCTCACCATATTCGCTTC
Dimm	B4	CCTCAACCTACCTCCAACaaTAAAGTATACGTATTTCTTGATATT
Dimm	B4	AACTTATAAATAGTTGTAGGTCTTAatTCTCACCATATTCGCTTC
Dimm	B4	CCTCAACCTACCTCCAACaaTATAATTAGACCAATAAGTTATTCA
Dimm	B4	TTTATTTAGCTTGCTAATACCAATTatTCTCACCATATTCGCTTC
Dimm	B4	CCTCAACCTACCTCCAACaaAGTCCTGCTTGCTAAAGCAGTCGAT
Dimm	B4	AAAGGACCCACGTGTGCAATCTAAGatTCTCACCATATTCGCTTC
Dimm	B4	CCTCAACCTACCTCCAACaaCGCGGCACTCAAGTATGGCGTACTT
Dimm	B4	TTTCTCTAGAACTACGTTTATTTATatTCTCACCATATTCGCTTC
Dimm	B4	CCTCAACCTACCTCCAACaaTGTGTTCTTCCTATATTCGCCCAGT
Dimm	B4	TTTGAGTTTCTCCCGAAACCAAAGTatTCTCACCATATTCGCTTC
Dimm	B4	CCTCAACCTACCTCCAACaaTTTCGAACACTCAAGCCGGTGAATC
Dimm	B4	TTTATGAAAGCATAATAACTAACAAatTCTCACCATATTCGCTTC
Dimm	B4	CCTCAACCTACCTCCAACaaGGATGGCTTACAGAAACTCTCGAAA
Dimm	B4	TTTACGTTCGCGGAACCACCGCGTTatTCTCACCATATTCGCTTC
Dimm	B4	CCTCAACCTACCTCCAACaaAAAGCTTGGCGCATTGTTGCACACC
Dimm	B4	CTCGTCGAAATTATCATTGATATCAatTCTCACCATATTCGCTTC
Dimm	B4	CCTCAACCTACCTCCAACaaTGTAGTGCCATTTAGTACAAGGCTA
Dimm	B4	CCCTATTCCAATTCCCAGGCCCACCatTCTCACCATATTCGCTTC
Dimm	B4	CCTCAACCTACCTCCAACaaCTGCTGATGGTGCGGAAGATGGCTG
Dimm	B4	CCCTAGATGGCCATGGCCATGCATCatTCTCACCATATTCGCTTC
Dimm	B4	CCTCAACCTACCTCCAACaaTGCAAGTGTATGGCTTGTGATTGGA
Dimm	B4	TGCTGTTGCTGCTGCTCCATCGGTGatTCTCACCATATTCGCTTC
Dimm	B4	CCTCAACCTACCTCCAACaaAGTAGGCTGCCGTCGGTGGCTGCCA
Dimm	B4	GGGCTGGTTGTCACTGTGGCAGCGTatTCTCACCATATTCGCTTC
Dimm	B4	CCTCAACCTACCTCCAACaaCCAGGGTATCCTCAAAGCATATCGT
Dimm	B4	TGGCGCAGTCAAAGGCACCTCCGCTatTCTCACCATATTCGCTTC
Dimm	B4	CCTCAACCTACCTCCAACaaCGCTACCGGTCCTCCACTTTCGGAG
Dimm	B4	GGCATTGGAATTTGCAGGAATACCAatTCTCACCATATTCGCTTC
Dimm	B4	CCTCAACCTACCTCCAACaaGTATTATGTGCGTCAGATTTATGAT
Dimm	B4	CCGCCGCCTCCTCGTTGCGCTTGGAatTCTCACCATATTCGCTTC
Dimm	B4	CCTCAACCTACCTCCAACaaGGACAGCCGTCGCTCCATCTCCACG
Dimm	B4	TTTGGCCAGTGTGAGTGTTTCAATCatTCTCACCATATTCGCTTC
Dimm	B4	CCTCAACCTACCTCCAACaaGCATCGTTTAGGCTGTGCATCCGCA
Dimm	B4	GGTATGACCTCTCGAAGCGATTGAAatTCTCACCATATTCGCTTC
Dimm	B4	CCTCAACCTACCTCCAACaaGCATATTCCGCTCCTTAGCGTTCAG
Dimm	B4	GCTCTCGTTCATTTGACTCCAAGCGatTCTCACCATATTCGCTTC
Dimm	B4	CCTCAACCTACCTCCAACaaGTTTGCATTGGAGGAGTTGGAGCTG
Dimm	B4	GCCTTTCCGCCGCCTACTGGCGTTGatTCTCACCATATTCGCTTC
Dimm	B4	CCTCAACCTACCTCCAACaaAGCTAGCTTGCTGGACCCGTCCGCG
Dimm	B4	GGGCAATGGTAGATGGACAGGCTCCatTCTCACCATATTCGCTTC
Dimm	B4	CCTCAACCTACCTCCAACaaGGATGTCCAGTGTTTGTGGTGCTAC
Dimm	B4	CCCTGACCGCCCAGAGAGCAGCCGGatTCTCACCATATTCGCTTC
Dimm	B4	CCTCAACCTACCTCCAACaaTGTGTCATCGCTTTGCGAACTGGAA
Dimm	B4	CCCGTTGCTGCTGCCGCCTCCGCCGatTCTCACCATATTCGCTTC
Dimm	B4	CCTCAACCTACCTCCAACaaCTTAGCTGTGAAGTTCGTCTGGTGG
Dimm	B4	GTCATCTCCAGGTCATAAGTATTATatTCTCACCATATTCGCTTC
Dimm	B4	CCTCAACCTACCTCCAACaaCTGATTCTGAAGACAGTCCATTGTG
Dimm	B4	GACGGACGGGTCGAGAACTTCCCTCatTCTCACCATATTCGCTTC
Dimm	B4	CCTCAACCTACCTCCAACaaATGCAATTGATGTTGTAATTGCATA
Dimm	B4	GTCTGTGTTGTAATTGTTGTTATTGatTCTCACCATATTCGCTTC
Dimm	B4	CCTCAACCTACCTCCAACaaTGTGTGGCATCCATGATTGTTGAAG
Dimm	B4	TCATGGCTGCCCATTAGTTCCGTTAatTCTCACCATATTCGCTTC
Dimm	B4	CCTCAACCTACCTCCAACaaTCTCGGGAGCGCACAACGATTACCG
Dimm	B4	AAACTTCCGCACAATTCGAATCAAAatTCTCACCATATTCGCTTC
Dimm	B4	CCTCAACCTACCTCCAACaaCTTGTGGAATGGCTGAATGAACGAA
Dimm	B4	ACGCGGAAGCGCTGGTGATGACGGCatTCTCACCATATTCGCTTC

### Sheet: Bsh
Gene	Amplifier	Probe Sequence
Bsh	B2	CCTCGTAAATCCTCATCAaaGCCGACGATGTCCACGTCGCTGGAG
Bsh	B2	CTATGTTAACTGGTAGAGTTTCGCAaaATCATCCAGTAAACCGCC
Bsh	B2	CCTCGTAAATCCTCATCAaaTCGGAGTAGTCATCCGTGGAGTAAC
Bsh	B2	TCCTCGTCGCCACTGTCCGCCTCCAaaATCATCCAGTAAACCGCC
Bsh	B2	CCTCGTAAATCCTCATCAaaGCTCGCTCGTCGGCTGAGTGGGTGT
Bsh	B2	GCTGCATCAGGCACATCTGCAGCTGaaATCATCCAGTAAACCGCC
Bsh	B2	CCTCGTAAATCCTCATCAaaGTGCTTGGAGTCCCCGGATGAGGAG
Bsh	B2	GCCGACAGATCCGGGATTCAGTTTGaaATCATCCAGTAAACCGCC
Bsh	B2	CCTCGTAAATCCTCATCAaaCTGCGTGAGAAGTCGACGGGCTCAT
Bsh	B2	GCCTCGCCCGGCTGCTTGCCCGGTTaaATCATCCAGTAAACCGCC
Bsh	B2	CCTCGTAAATCCTCATCAaaACCAGGTCTTCACCTGCGTCTCGCT
Bsh	B2	TTTTGTGCTTCATGCGGCGGTTCTGaaATCATCCAGTAAACCGCC
Bsh	B2	CCTCGTAAATCCTCATCAaaCTCCGGCGTGGACAGGTATCGCTGT
Bsh	B2	TCCCAAGGCGGTGGCCAGCTCCACAaaATCATCCAGTAAACCGCC
Bsh	B2	CCTCGTAAATCCTCATCAaaTGCGGATCACTGAACACCGTGCGAG
Bsh	B2	TCGAACCGCTTTTCCAGACCGGACAaaATCATCCAGTAAACCGCC
Bsh	B2	CCTCGTAAATCCTCATCAaaAATAGGGATCCACGGACTTGTAGGT
Bsh	B2	CCCCGAACAGGCTGGCTTGTGATAGaaATCATCCAGTAAACCGCC
Bsh	B2	CCTCGTAAATCCTCATCAaaCATTTGAAGAAATCCGTGATCGGTG
Bsh	B2	CGACGACGGCGAGAGATATCCGAGGaaATCATCCAGTAAACCGCC
Bsh	B2	CCTCGTAAATCCTCATCAaaGATGCACCACTACCTCCATTCAGGG
Bsh	B2	GGTGCATTCGGATAGAGTACTCCATaaATCATCCAGTAAACCGCC
Bsh	B2	CCTCGTAAATCCTCATCAaaTGGGCACCGGCGGATGTTGTGCTGC
Bsh	B2	GCGGAGGCGGAGGTTGAGGTTGAGTaaATCATCCAGTAAACCGCC
Bsh	B2	CCTCGTAAATCCTCATCAaaTCCGTTGTAGTGGGAAGTTCCGTGT
Bsh	B2	AGATCCCAACTGCTGCGAAATCTGAaaATCATCCAGTAAACCGCC
Bsh	B2	CCTCGTAAATCCTCATCAaaGGGCAGTAGCCGTCGCGGATGCGGA
Bsh	B2	CGTAACCCGACGCAGCCTGGTTGCTaaATCATCCAGTAAACCGCC
Bsh	B2	CCTCGTAAATCCTCATCAaaATGCGAATGTTGCGACGGATGTTTG
Bsh	B2	GGACGCCGGCGGATGTGACTGCGGCaaATCATCCAGTAAACCGCC
Bsh	B2	CCTCGTAAATCCTCATCAaaCTGGCACTTTTCACCGCGTTTCTGC
Bsh	B2	GGATTATTGTCGTGGGCAAATGCGCaaATCATCCAGTAAACCGCC
Bsh	B2	CCTCGTAAATCCTCATCAaaCGGCGATGCCGTTGGTATCACTACT
Bsh	B2	TCTTTGGCGCGTAGTTGTTGGTGTTaaATCATCCAGTAAACCGCC
Bsh	B2	CCTCGTAAATCCTCATCAaaTTGAAACAATATGTGCTCGATGGAA
Bsh	B2	ATTGTTATTGCTGGCACTATTTAAGaaATCATCCAGTAAACCGCC
Bsh	B2	CCTCGTAAATCCTCATCAaaGGCCATCGCCGCCGCCTTGCTGTGC
Bsh	B2	TTTTGTGGTCAGCATTGTGGTGGCAaaATCATCCAGTAAACCGCC
Bsh	B2	CCTCGTAAATCCTCATCAaaGCGTCCGCAGGACTCAAGCTGGCCT
Bsh	B2	GGCGTGGTGGCGTTGGCATGAGCATaaATCATCCAGTAAACCGCC

### Sheet: Vsx1_Intronic
Gene	Amplifier	Probe Sequence
Vsx1_Intronic	B2	CCTCGTAAATCCTCATCAaaaattagtgggggggtcaacttaagt
Vsx1_Intronic	B2	ctgcaaaatgggacaatgggatgcgaaATCATCCAGTAAACCGCC
Vsx1_Intronic	B2	CCTCGTAAATCCTCATCAaacattttttttttttttatatatatt
Vsx1_Intronic	B2	ggcctcgtcctgcatttgagaagctaaATCATCCAGTAAACCGCC
Vsx1_Intronic	B2	CCTCGTAAATCCTCATCAaataacttttcaaactcaaatgcagag
Vsx1_Intronic	B2	taagtattgaaatgaaaaatgtttgaaATCATCCAGTAAACCGCC
Vsx1_Intronic	B2	CCTCGTAAATCCTCATCAaatatcttttttgaaaataccattttc
Vsx1_Intronic	B2	ttatgcattttgcattcgaaatggaaaATCATCCAGTAAACCGCC
Vsx1_Intronic	B2	CCTCGTAAATCCTCATCAaaagacaatgcagctcctagcttcgtc
Vsx1_Intronic	B2	gggcggcaaagaaattggaaaattgaaATCATCCAGTAAACCGCC
Vsx1_Intronic	B2	CCTCGTAAATCCTCATCAaaaaaacgcgcataggaagagagagtg
Vsx1_Intronic	B2	tggaatgcaattaaaagcggcaggcaaATCATCCAGTAAACCGCC
Vsx1_Intronic	B2	CCTCGTAAATCCTCATCAaacacacaaatgcaaaaagcgaaatgc
Vsx1_Intronic	B2	caattgtgcttgttaatttgattttaaATCATCCAGTAAACCGCC
Vsx1_Intronic	B2	CCTCGTAAATCCTCATCAaagtgtaatttgcaattttgaagctcg
Vsx1_Intronic	B2	ttggcctcagtttgcattatcgaataaATCATCCAGTAAACCGCC
Vsx1_Intronic	B2	CCTCGTAAATCCTCATCAaagacgtgacaacctcattgcccccaa
Vsx1_Intronic	B2	ccgcgcatcctcagtcgacagtgcgaaATCATCCAGTAAACCGCC
Vsx1_Intronic	B2	CCTCGTAAATCCTCATCAaatattcaggcaaaaatcctggccaaa
Vsx1_Intronic	B2	acgatgtagcccccgattccgattcaaATCATCCAGTAAACCGCC
Vsx1_Intronic	B2	CCTCGTAAATCCTCATCAaattgttttgacaattagggtgttagg
Vsx1_Intronic	B2	ctgcgtcctcagtttcgtgtgccgtaaATCATCCAGTAAACCGCC
Vsx1_Intronic	B2	CCTCGTAAATCCTCATCAaagtagcttggtaacgaaccaatttgg
Vsx1_Intronic	B2	tcaattgaaatgattaatcgcttacaaATCATCCAGTAAACCGCC
Vsx1_Intronic	B2	CCTCGTAAATCCTCATCAaagggcgatgagtggtcagccactttg
Vsx1_Intronic	B2	tgtatgtatgtgtatataaataggaaaATCATCCAGTAAACCGCC
Vsx1_Intronic	B2	CCTCGTAAATCCTCATCAaactggctcgttttccgcctaaattaa
Vsx1_Intronic	B2	gttcattcccatttttgccgggtttaaATCATCCAGTAAACCGCC
Vsx1_Intronic	B2	CCTCGTAAATCCTCATCAaaaatttgtgcccgcaaaaactggagc
Vsx1_Intronic	B2	ggcagtattgtgcatatttattgctaaATCATCCAGTAAACCGCC
Vsx1_Intronic	B2	CCTCGTAAATCCTCATCAaactctttaattttttccttagcatgc
Vsx1_Intronic	B2	atttacccatgtgcgctcatccattaaATCATCCAGTAAACCGCC
Vsx1_Intronic	B2	CCTCGTAAATCCTCATCAaatttcatttttttttttggggacccc
Vsx1_Intronic	B2	tcttttcccgcttgttggctcttttaaATCATCCAGTAAACCGCC
Vsx1_Intronic	B2	CCTCGTAAATCCTCATCAaagcgaacattttcggggggttttttt
Vsx1_Intronic	B2	gtggttgtttgtcgccgcgggggaaaaATCATCCAGTAAACCGCC
Vsx1_Intronic	B2	CCTCGTAAATCCTCATCAaaaaagcaatggcaagaaaaacgccaa
Vsx1_Intronic	B2	ccatttcccagttaaaaattcaaacaaATCATCCAGTAAACCGCC
Vsx1_Intronic	B2	CCTCGTAAATCCTCATCAaatgtttgtttgaaagctttccgtttc
Vsx1_Intronic	B2	ttattattttttttttattatttccaaATCATCCAGTAAACCGCC
Vsx1_Intronic	B2	CCTCGTAAATCCTCATCAaaaaatcgagaggaaaaattgtcgtaa
Vsx1_Intronic	B2	gcatatcgagttagaagtgtggtggaaATCATCCAGTAAACCGCC
Vsx1_Intronic	B2	CCTCGTAAATCCTCATCAaatttttgtggtctgtccatttcggct
Vsx1_Intronic	B2	aacagccggaggacgaccaaacaacaaATCATCCAGTAAACCGCC
Vsx1_Intronic	B2	CCTCGTAAATCCTCATCAaacacgtttaatattcaatttgcgtgc
Vsx1_Intronic	B2	tctcagcgtggccataaaatggattaaATCATCCAGTAAACCGCC
Vsx1_Intronic	B2	CCTCGTAAATCCTCATCAaagcataagcttttccattctcagcgc
Vsx1_Intronic	B2	aactttcccatggctccgatttccaaaATCATCCAGTAAACCGCC
Vsx1_Intronic	B2	CCTCGTAAATCCTCATCAaatgttgctgttgctgcagttgtagtt
Vsx1_Intronic	B2	ctctgtattggtatatctagctgtaaaATCATCCAGTAAACCGCC
Vsx1_Intronic	B2	CCTCGTAAATCCTCATCAaataattaaaaaattattagaaaaata
Vsx1_Intronic	B2	tcgttgaaacccaaacttgaagtttaaATCATCCAGTAAACCGCC
Vsx1_Intronic	B2	CCTCGTAAATCCTCATCAaattttttggctttcaaaattggtgcg
Vsx1_Intronic	B2	gtttcttttgtggtaattattattaaaATCATCCAGTAAACCGCC
Vsx1_Intronic	B2	CCTCGTAAATCCTCATCAaacaaatgtgtgaggaaaaaatgaaga
Vsx1_Intronic	B2	accaaatggctcaccagacgactcaaaATCATCCAGTAAACCGCC
Vsx1_Intronic	B2	CCTCGTAAATCCTCATCAaacctgcggatcctgcacccaggatcc
Vsx1_Intronic	B2	tttgcctccgaaactaacgcctcgtaaATCATCCAGTAAACCGCC
Vsx1_Intronic	B2	CCTCGTAAATCCTCATCAaatcagtgcataggtagaactagaagt
Vsx1_Intronic	B2	ctttaatatacgctgcagacttttcaaATCATCCAGTAAACCGCC
Vsx1_Intronic	B2	CCTCGTAAATCCTCATCAaaaatccgaatattatactatcgcaaa
Vsx1_Intronic	B2	gaatgcttaagttgcaataatatcaaaATCATCCAGTAAACCGCC
Vsx1_Intronic	B2	CCTCGTAAATCCTCATCAaaagggttccctgtggaatttttagat
Vsx1_Intronic	B2	gattagtttgtttgctatgaaaatcaaATCATCCAGTAAACCGCC
Vsx1_Intronic	B2	CCTCGTAAATCCTCATCAaaagacagatgcggttgccacttggct
Vsx1_Intronic	B2	tgcgaagttcggagcttggtatgcaaaATCATCCAGTAAACCGCC

### Sheet: Bi_Intronic
Gene	Amplifier	Probe Sequence
Bi_Intronic	B3	GTCCCTGCCTCTATATCTttTTAGAGATGGGTGTGTGCTACGGTC
Bi_Intronic	B3	AAATCAGGAGTTGAGCCAAATGAGGttCCACTCAACTTTAACCCG
Bi_Intronic	B3	GTCCCTGCCTCTATATCTttCCAGGTTGATTAGCCATGTTGGTGG
Bi_Intronic	B3	AGAGGCAGAGTGCCAGGTTCCTCTTttCCACTCAACTTTAACCCG
Bi_Intronic	B3	GTCCCTGCCTCTATATCTttGTTGGGACTCTCGCAGCGAGAGCGC
Bi_Intronic	B3	TTTGCAGTGCAGAAGATTCAGGTTGttCCACTCAACTTTAACCCG
Bi_Intronic	B3	GTCCCTGCCTCTATATCTttCTTAACTGAATAGCTCGTTAACATT
Bi_Intronic	B3	TTTCGAGAGTGTGTGTGTGTGTGTTttCCACTCAACTTTAACCCG
Bi_Intronic	B3	GTCCCTGCCTCTATATCTttGGTTGGGCTCCGAGCAAACAGGGAG
Bi_Intronic	B3	AAATGTTCAACGATTGAGTTGTAATttCCACTCAACTTTAACCCG
Bi_Intronic	B3	GTCCCTGCCTCTATATCTttAGGCTGCAATGGAGATGATTTAGGG
Bi_Intronic	B3	AAAGTAGAAAGAGAAGCCGAGGCAAttCCACTCAACTTTAACCCG
Bi_Intronic	B3	GTCCCTGCCTCTATATCTttAAATCGGGTGTAATTACAATTTGAT
Bi_Intronic	B3	TGGCGCAATGAATAAATCAAATGTGttCCACTCAACTTTAACCCG
Bi_Intronic	B3	GTCCCTGCCTCTATATCTttGCGCCTGTTGTTCGACTTAATTGTT
Bi_Intronic	B3	CCCGATTATTAGCTGTTCACAGTTTttCCACTCAACTTTAACCCG
Bi_Intronic	B3	GTCCCTGCCTCTATATCTttTCTCTTGCTCTCCAGCTAATTTGCA
Bi_Intronic	B3	TTTCGCTTGGTCCGCCCATTGGCCAttCCACTCAACTTTAACCCG
Bi_Intronic	B3	GTCCCTGCCTCTATATCTttAATATTTCCCAAGTGGTAGCGCCAG
Bi_Intronic	B3	TTTGGCCAAGATGCGATTTCACAGGttCCACTCAACTTTAACCCG
Bi_Intronic	B3	GTCCCTGCCTCTATATCTttGATTATTTCCTTTACGAGTAGTTTC
Bi_Intronic	B3	AAATAAATAATAAGTAGGAATGCATttCCACTCAACTTTAACCCG
Bi_Intronic	B3	GTCCCTGCCTCTATATCTttTGCACACATCCGCACATCCGTTTAA
Bi_Intronic	B3	GGGTAGGCACACCAATGGCCATGTCttCCACTCAACTTTAACCCG
Bi_Intronic	B3	GTCCCTGCCTCTATATCTttTCCACGGGCACCAGGCACCAGGCTC
Bi_Intronic	B3	AACGAGCCTAGGCTCGAGGTACCACttCCACTCAACTTTAACCCG
Bi_Intronic	B3	GTCCCTGCCTCTATATCTttATTCTCTCTCGTTGCCAGCCTTTGC
Bi_Intronic	B3	TTTATGATCGAACAGCAATAAATTCttCCACTCAACTTTAACCCG
Bi_Intronic	B3	GTCCCTGCCTCTATATCTttAACAAACAGAAACTTACAACTGCTG
Bi_Intronic	B3	TTTGCGGTCGCACGAAACACGACGAttCCACTCAACTTTAACCCG
Bi_Intronic	B3	GTCCCTGCCTCTATATCTttTGTAGTTAGATGAAGGGCCAAATAC
Bi_Intronic	B3	AAATAAGGACTTTCTACTTTGTATGttCCACTCAACTTTAACCCG
Bi_Intronic	B3	GTCCCTGCCTCTATATCTttAGTCGGCCATCGAGTTATCTCAATT
Bi_Intronic	B3	GGGATTACCTACTATTGTGTGCGTTttCCACTCAACTTTAACCCG
Bi_Intronic	B3	GTCCCTGCCTCTATATCTttGCACACTTGCACTTCCGTTGCATTG
Bi_Intronic	B3	TTTCTCTTTCTTTCTCCACACACGAttCCACTCAACTTTAACCCG
Bi_Intronic	B3	GTCCCTGCCTCTATATCTttACAGACACGCTTATGTGACTGTTGC
Bi_Intronic	B3	AAAGTAGGTGGAAATGTGCAATTTGttCCACTCAACTTTAACCCG
Bi_Intronic	B3	GTCCCTGCCTCTATATCTttGATAGGAAGTCGAATGCAAAGAGCT
Bi_Intronic	B3	AAAGAGTCAGTGAGTTGCACAGACAttCCACTCAACTTTAACCCG
Bi_Intronic	B3	GTCCCTGCCTCTATATCTttCACTACAGTGACACCTCTCTAATTA
Bi_Intronic	B3	AAACCCACATTCACAACAACTCAGTttCCACTCAACTTTAACCCG
Bi_Intronic	B3	GTCCCTGCCTCTATATCTttCATACGTACATACATATGTACATAC
Bi_Intronic	B3	AAACTTCGGCAGACCAGACTATACAttCCACTCAACTTTAACCCG
Bi_Intronic	B3	GTCCCTGCCTCTATATCTttCGTGAATTTGCCACGAGGACAAAGG
Bi_Intronic	B3	AAAGCCAAGCCGGGTTCGCCTCGAAttCCACTCAACTTTAACCCG
Bi_Intronic	B3	GTCCCTGCCTCTATATCTttTCTTCTTCTTGTTTGTCGTCTGCGC
Bi_Intronic	B3	TTTGTTGCTGTTGCCGTCGCTGCAGttCCACTCAACTTTAACCCG
Bi_Intronic	B3	GTCCCTGCCTCTATATCTttCATTCGTCAGGCATTGTCGTTATTT
Bi_Intronic	B3	TTTAAGCGGACTCCACCACTCCACGttCCACTCAACTTTAACCCG
Bi_Intronic	B3	GTCCCTGCCTCTATATCTttGTAAATTTGTACCAAATCCGGAGTT
Bi_Intronic	B3	GCTTATAGTTGTCGTAAGATTGGGTttCCACTCAACTTTAACCCG
Bi_Intronic	B3	GTCCCTGCCTCTATATCTttGGAGAACCGCTAGCAGCGCTTCAAT
Bi_Intronic	B3	AAACTCAGACGTCATTAAGCCAAGTttCCACTCAACTTTAACCCG
Bi_Intronic	B3	GTCCCTGCCTCTATATCTttGCGAAATCAATTTGAAATCAAATTA
Bi_Intronic	B3	TTTCCATACGCTCTACACGACAAGCttCCACTCAACTTTAACCCG
Bi_Intronic	B3	GTCCCTGCCTCTATATCTttGTGTTTATAGAATCTTTCCAATGGC
Bi_Intronic	B3	AAACCCAGAATAACTGCTATTAAGTttCCACTCAACTTTAACCCG
Bi_Intronic	B3	GTCCCTGCCTCTATATCTttTTGCATCAATGAATCGAAATCGAAA
Bi_Intronic	B3	AAACTATAGCCACAAGCCTCCAAATttCCACTCAACTTTAACCCG
Bi_Intronic	B3	GTCCCTGCCTCTATATCTttGGCCAGACGTATTCCCAACTTTCAG
Bi_Intronic	B3	GGGCGTGGCCAGTGGACCTAGACACttCCACTCAACTTTAACCCG
Bi_Intronic	B3	GTCCCTGCCTCTATATCTttAAGTTGTAAAGGAAATCTTATAAAT
Bi_Intronic	B3	TTTGACGCAAGTTTATGGCTAAACAttCCACTCAACTTTAACCCG
Bi_Intronic	B3	GTCCCTGCCTCTATATCTttGTGAATACTTTCTCAAGTAGGTGTG
Bi_Intronic	B3	ACTGCGGCCAAGTGTGAGTGTGTCTttCCACTCAACTTTAACCCG

### Sheet: Bi
Gene	Amplifier	Probe Sequence
Bi	B4	CCTCAACCTACCTCCAACaaGTGGTGCGGATGTGGTTGTGCCGGT
Bi	B4	CCCATGGTGCGAGTGTAGATGGGTCatTCTCACCATATTCGCTTC
Bi	B4	CCTCAACCTACCTCCAACaaCCTCGGCCAGCTGAAGAGCCGCCGC
Bi	B4	GGGTGTGATGATGATGCTGGGCAGCatTCTCACCATATTCGCTTC
Bi	B4	CCTCAACCTACCTCCAACaaGATTGGGCCACACCGGCGCCAGCAC
Bi	B4	CTCTTAAGTTCCGAAGGCGAGTGCTatTCTCACCATATTCGCTTC
Bi	B4	CCTCAACCTACCTCCAACaaGGGACCATTCTCCACCACACCACCA
Bi	B4	GGGACGAGGGCTGGAACTCAGACTCatTCTCACCATATTCGCTTC
Bi	B4	CCTCAACCTACCTCCAACaaAACTGCCGGGCAAACTGTACGGCGA
Bi	B4	GAGTCACTGCATCGAAGGCGGAGCCatTCTCACCATATTCGCTTC
Bi	B4	CCTCAACCTACCTCCAACaaTGGGCGGCCAGCGCCAGTTGGGCAT
Bi	B4	TAGGCGTGGCCAAACAAAGCCGGATatTCTCACCATATTCGCTTC
Bi	B4	CCTCAACCTACCTCCAACaaATACAGGCCATGTGGATACAGGTAA
Bi	B4	GTGCAGCAGGCCCAGATGCGGCGGTatTCTCACCATATTCGCTTC
Bi	B4	CCTCAACCTACCTCCAACaaCCGCTGCGGCAGCTGCAGCCGCGCC
Bi	B4	AGCTACCGCCACCGGGATTCAAGCCatTCTCACCATATTCGCTTC
Bi	B4	CCTCAACCTACCTCCAACaaCTGCCATCCCGCTCCACATCCGCGT
Bi	B4	CCGACGCTTTCCGAGCAACTCGAATatTCTCACCATATTCGCTTC
Bi	B4	CCTCAACCTACCTCCAACaaGCCAGCCAAGTGATTAAACCAGGCA
Bi	B4	TGCATGTTCGGAGGCTCCGGCTCCAatTCTCACCATATTCGCTTC
Bi	B4	CCTCAACCTACCTCCAACaaCGTCCAGGAGCTTGTCGTCGTCGTC
Bi	B4	GTAGCGGACTCTGTGGCGGACCCACatTCTCACCATATTCGCTTC
Bi	B4	CCTCAACCTACCTCCAACaaTCCGAATCGGACCCTCGGTTCGACA
Bi	B4	CTGCTCACATGCGTCGGATTCAACTatTCTCACCATATTCGCTTC
Bi	B4	CCTCAACCTACCTCCAACaaCGGTCTCCTTGAAGACGTACGTGCG
Bi	B4	TTTGATATGCTGTGACGGCGATGAAatTCTCACCATATTCGCTTC
Bi	B4	CCTCAACCTACCTCCAACaaGTAGTACTTACAAATCCATGTTTAT
Bi	B4	TGGTACTTGTGCATCGAGTTCAGGAatTCTCACCATATTCGCTTC
Bi	B4	CCTCAACCTACCTCCAACaaGCCACCATCCAGCGACTATTATGAA
Bi	B4	TTTGGCATCTCGGGATCCGCTTTGCatTCTCACCATATTCGCTTC
Bi	B4	CCTCAACCTACCTCCAACaaCATTTGCGGAAACATTTGTCTGCCG
Bi	B4	GGCATCCAGTCCCGAAACACGAAATatTCTCACCATATTCGCTTC
Bi	B4	CCTCAACCTACCTCCAACaaCGACGCCATCGTCCTCGGGCTGAAG
Bi	B4	CCTCCAGCGTGACCTTGGGATCATCatTCTCACCATATTCGCTTC
Bi	B4	CCTCAACCTACCTCCAACaaCTGATGGGCGACGGCCGAGGCAAGG
Bi	B4	CCGCAGCGGTCGCATCGCCGGATGCatTCTCACCATATTCGCTTC
Bi	B4	CCTCAACCTACCTCCAACaaCCCAGATGATGGGCGTGCGGATGGG
Bi	B4	ACGTCCTCGGCGGTAGTATAGGCGCatTCTCACCATATTCGCTTC
Bi	B4	CCTCAACCTACCTCCAACaaCACCGCCGGGATACAGACCCGGATG
Bi	B4	CTGGGTGGTGCGGCGGGAAGCGCAAatTCTCACCATATTCGCTTC
Bi	B4	CCTCAACCTACCTCCAACaaCAGTGCCGCAGCTGGAAAGTACGGT
Bi	B4	TCCGGCCGGACTTCCAGCTAGAGCGatTCTCACCATATTCGCTTC
Bi	B4	CCTCAACCTACCTCCAACaaGTTGTTGCAGGTGGTGCGGCGGTGT
Bi	B4	GGGCCGGGTGCTGTTGTTGCTGCTGatTCTCACCATATTCGCTTC
Bi	B4	CCTCAACCTACCTCCAACaaCGGTGCGGCGGCACCCGTACTGGGT
Bi	B4	TGGCGGCAAGCCTGTGGCGCCGGCGatTCTCACCATATTCGCTTC
Bi	B4	CCTCAACCTACCTCCAACaaGGATGGGCGGCGGCTGAAGCTGAGT
Bi	B4	TGATGTGCGGCGGTTGGGTGGTGCGatTCTCACCATATTCGCTTC
Bi	B4	CCTCAACCTACCTCCAACaaTGGGCGGTGGTATTGGCGGTAGACC
Bi	B4	TGCTGCTGCTGCTACTGCTGTTGTTatTCTCACCATATTCGCTTC
Bi	B4	CCTCAACCTACCTCCAACaaCGATGGCGGTTCCTCGGTGGTGCTC
Bi	B4	AATTGTGGGCGGTGGTGTGCCAGCGatTCTCACCATATTCGCTTC
Bi	B4	CCTCAACCTACCTCCAACaaTGTTGTTATTCGTGTGGTTGTTGTT
Bi	B4	TTTGACTTGTGTTATTATTATTATTatTCTCACCATATTCGCTTC
Bi	B4	CCTCAACCTACCTCCAACaaATTGGAACTGGAGTTGTTGGTGTTG
Bi	B4	ATTATGGGTACTGTTATTATTGTTGatTCTCACCATATTCGCTTC
Bi	B4	CCTCAACCTACCTCCAACaaTTGCTTTGCGGCGATAACTGCGCAC
Bi	B4	GTGGTGGTGGTGTTGCTGCTGCTGTatTCTCACCATATTCGCTTC
Bi	B4	CCTCAACCTACCTCCAACaaTGTTGGTGTTATTGGTGTTTGAATT
Bi	B4	CACCCGTTGGTGAAACGGCCACGAGatTCTCACCATATTCGCTTC
Bi	B4	CCTCAACCTACCTCCAACaaTCCGCTGTTGGTGTTGCCGCTGTTG
Bi	B4	GTTGTTGTTGGAATTGGAGTTGTTGatTCTCACCATATTCGCTTC
Bi	B4	CCTCAACCTACCTCCAACaaGAAACGCTGAAGTCAGTGGGTCGTT
Bi	B4	TTGTTGCTACCCGCCGTCAACAGCGatTCTCACCATATTCGCTTC
Bi	B4	CCTCAACCTACCTCCAACaaTCCCATTGGCGAACCTGGCGAATGG
Bi	B4	TTAGCTGCAGAAATGGATGATATGCatTCTCACCATATTCGCTTC
